# Kinematic performance declines as group size increases during escape responses in a schooling coral reef fish

**DOI:** 10.1101/2023.09.15.557889

**Authors:** Monica D. Bacchus, Paolo Domenici, Shaun S. Killen, Mark I. McCormick, Lauren E. Nadler

**Author notes:** **Correspondence:** Monica D. Bacchus, Lauren E. Nadler.

## Abstract

Escaping predation is essential for species survival, but prey must effectively match their response to the perceived threat imposed by a predator. For social animals, one mechanism to reduce risk of predation is living in larger group sizes, which dilutes each individual’s risk of capture. When a predator attacks, individuals from a range of taxa (e.g., fishes, sharks, amphibians) perform an escape response, to evade the attack. Here, using the schooling coral reef damselfish *Chromis viridis*, we assess if there is an optimal group size that maximizes both individual escape response performance as well as group cohesion and coordination following a simulated predator attack, comparing schools composed of four, eight, and sixteen fish. We found that fish in various group sizes exhibited no difference in their reaction timing to a simulated predator attack (i.e., escape latency), but larger groups exhibited slower kinematics (i.e., lower average turning rate and shorter distance covered during the escape response), potentially because larger groups perceived the predator attack as less risky due to safety in numbers. Both school cohesion and coordination (as measured through alignment and nearest neighbor distance, respectively) declined in the 100ms after the predator’s attack. While there was no impact of group size on alignment, larger group sizes exhibited closer nearest neighbor distances at all times. This study highlights that larger group sizes may allow individuals to save energy on costly behavioral responses to avoid predators, potentially through a greater threshold of the threat necessary to trigger a rapid escape response.
