## Supplementary material for "Kinematic performance declines as group size increases during escape responses in a schooling coral reef fish": Alignment data

Video	Groupsize	Time	Alignment
G16 1	16	0	0.773
G16 1	16	30	0.638
G16 1	16	100	0.412
G16 10	16	0	0.937
G16 10	16	30	0.71
G16 10	16	100	0.792
G16 11	16	0	0.675
G16 11	16	30	0.827
G16 11	16	100	0.851
G16 12	16	0	0.698
G16 12	16	30	0.65
G16 12	16	100	0.675
G16 2	16	0	0.635
G16 2	16	30	0.378
G16 2	16	100	0.502
G16 3	16	0	0.444
G16 3	16	30	0.399
G16 3	16	100	0.345
G16 4	16	0	0.908
G16 4	16	30	0.83
G16 4	16	100	0.791
G16 5	16	0	0.964
G16 5	16	30	0.857
G16 5	16	100	0.723
G16 6	16	0	0.851
G16 6	16	30	0.754
G16 6	16	100	0.773
G16 7	16	0	0.383
G16 7	16	30	0.525
G16 7	16	100	0.764
G16 8	16	0	0.927
G16 8	16	30	0.871
G16 8	16	100	0.804
G16 9	16	0	0.827
G16 9	16	30	0.671
G16 9	16	100	0.759
G4 1	4	0	0.918
G4 1	4	30	0.688
G4 1	4	100	0.781
G4 10	4	0	0.746
G4 10	4	30	0.627
G4 10	4	100	0.744
G4 11	4	0	0.916
G4 11	4	30	0.812
G4 11	4	100	0.862
G4 12	4	0	0.982
G4 12	4	30	0.763
G4 12	4	100	0.625
G4 2	4	0	0.968
G4 2	4	30	0.949
G4 2	4	100	0.946
G4 3	4	0	0.951
G4 3	4	30	0.381
G4 3	4	100	0.394
G4 4	4	0	0.971
G4 4	4	30	0.692
G4 4	4	100	0.747
G4 5	4	0	0.954
G4 5	4	30	0.344
G4 5	4	100	0.498
G4 6	4	0	0.982
G4 6	4	30	0.67
G4 6	4	100	0.637
G4 7	4	0	0.894
G4 7	4	30	0.974
G4 7	4	100	0.857
G4 8	4	0	0.976
G4 8	4	30	0.665
G4 8	4	100	0.737
G4 9	4	0	0.964
G4 9	4	30	0.887
G4 9	4	100	0.923
G8 1	8	0	0.997
G8 1	8	30	0.801
G8 1	8	100	0.897
G8 10	8	0	0.889
G8 10	8	30	0.84
G8 10	8	100	0.934
G8 11	8	0	0.914
G8 11	8	30	0.743
G8 11	8	100	0.691
G8 12	8	0	0.912
G8 12	8	30	0.681
G8 12	8	100	0.688
G8 2	8	0	0.84
G8 2	8	30	0.938
G8 2	8	100	0.85
G8 3	8	0	0.724
G8 3	8	30	0.476
G8 3	8	100	0.872
G8 4	8	0	0.862
G8 4	8	30	0.583
G8 4	8	100	0.657
G8 5	8	0	0.722
G8 5	8	30	0.313
G8 5	8	100	0.399
G8 6	8	0	0.912
G8 6	8	30	0.848
G8 6	8	100	0.796
G8 7	8	0	0.814
G8 7	8	30	0.844
G8 7	8	100	0.714
G8 8	8	0	0.892
G8 8	8	30	0.524
G8 8	8	100	0.722
G8 9	8	0	0.907
G8 9	8	30	0.755
G8 9	8	100	0.834
