## Supplementary material for "Kinematic performance declines as group size increases during escape responses in a schooling coral reef fish": Fast start data (no na's)

Group Size	Video	Fish	Fish reacts? (y/n)	Latency	Responder number	> 1BL (3cm) from walls? (y/n/NR)	Average Turning Rate	Average Turning Rate per s	Distance covered	Stimulus distance
16	G16 12	3	y	130.2	12	y	5.890873016	5890.873016	2.088983006	11.428
8	G8 7	6	y	172.2	6	y	14.92809524	14928.09524	3.113146479	17.377
8	G8 6	3	y	4.2	1	y	11.73769841	11737.69841	3.909287659	12.831
8	G8 7	5	y	113.4	5	y	11.28904762	11289.04762	2.465445193	18.528
8	G8 7	8	y	4.2	1	y	10.61333333	10613.33333	4.879648041	8.439
4	G4 9	3	y	16.8	3	y	9.499285714	9499.285714	3.610760723	15.229
8	G8 8	2	y	8.4	1	y	9.316904762	9316.904762	4.56292998	1.61
4	G4 8	1	y	4.2	1	y	9.237301587	9237.301587	4.459099124	10.286
16	G16 2	6	y	58.8	11	y	8.978015873	8978.015873	3.560466964	12.525
16	G16 8	7	y	25.2	6	y	8.746666667	8746.666667	2.190658577	13.972
16	G16 2	10	y	214.2	13	y	8.639761905	8639.761905	1.753561234	35.163
8	G8 12	1	y	4.2	1	y	8.610952381	8610.952381	3.544241809	7.606
4	G4 7	3	y	100.8	3	y	8.463412698	8463.412698	3.323217266	19.947
16	G16 2	4	y	4.2	2	y	8.439821429	8439.821429	3.17750594	5.152
4	G4 3	1	y	12.6	1	y	8.180634921	8180.634921	11.19795071	6.813
8	G8 1	6	y	58.8	7	y	8.130714286	8130.714286	2.555709295	18.931
16	G16 2	7	y	33.6	9	y	8.001190476	8001.190476	4.374063786	13.443
4	G4 4	3	y	16.8	2	y	7.900357143	7900.357143	4.706350284	24.386
16	G16 10	15	y	50.4	8	y	7.82047619	7820.47619	3.732085878	27.353
4	G4 12	3	y	8.4	3	y	7.794404762	7794.404762	2.43902132	15.191
8	G8 7	7	y	180.6	7	y	7.786746032	7786.746032	2.00829206	18.127
8	G8 2	2	y	8.4	2	y	7.728253968	7728.253968	4.422405228	10.517
8	G8 2	1	y	4.2	1	y	7.700714286	7700.714286	5.62204678	8.385
4	G4 4	1	y	8.4	1	y	7.662202381	7662.202381	4.286479208	13.509
4	G4 6	1	y	16.8	3	y	7.641666667	7641.666667	3.500061857	26.337
8	G8 3	4	y	16.8	4	y	7.547380952	7547.380952	4.765288344	17.485
16	G16 6	5	y	16.8	1	y	7.483174603	7483.174603	3.683890606	16.43
8	G8 10	3	y	33.6	2	y	7.442619048	7442.619048	3.953073361	13.2
4	G4 1	2	y	21	1	y	7.425714286	7425.714286	5.167413473	18.858
8	G8 11	2	y	8.4	2	y	7.378095238	7378.095238	4.202868068	8.139
4	G4 3	3	y	92.4	4	y	7.268253968	7268.253968	0.299046819	11.654
8	G8 4	6	y	50.4	5	y	7.227777778	7227.777778	3.610055401	21.104
16	G16 3	15	y	4.2	1	y	7.227738095	7227.738095	4.618316793	5.746
4	G4 12	1	y	8.4	3	y	7.226904762	7226.904762	5.592967012	16.618
8	G8 1	3	y	25.2	3	y	7.173571429	7173.571429	3.122451121	23.471
8	G8 5	7	y	12.6	2	y	7.13	7130	3.758070915	14.119
8	G8 10	4	y	33.6	2	y	7.018928571	7018.928571	3.084854778	7.219
8	G8 3	6	y	0	1	y	6.99672619	6996.72619	3.045983913	7.873
8	G8 1	8	y	16.8	1	y	6.980714286	6980.714286	4.163521706	13.329
16	G16 1	11	y	50.4	8	y	6.794285714	6794.285714	3.281620331	9.835
16	G16 12	2	y	12.6	2	y	6.785952381	6785.952381	4.827534567	4.544
4	G4 8	4	y	21	4	y	6.765119048	6765.119048	4.636220983	16.543
4	G4 1	4	y	21	1	y	6.690833333	6690.833333	5.52146946	11.619
4	G4 5	4	y	8.4	1	y	6.574365079	6574.365079	2.153803148	7.925
16	G16 4	3	y	138.6	7	y	6.535952381	6535.952381	3.152042037	6.612
16	G16 5	15	y	25.2	5	y	6.500357143	6500.357143	2.19431675	21.518
16	G16 12	1	y	8.4	1	y	6.4325	6432.5	3.711418058	9.521
8	G8 5	6	y	256.2	7	y	6.360535714	6360.535714	2.165846255	11.777
16	G16 10	10	y	58.8	12	y	6.293571429	6293.571429	2.765186612	17.065
8	G8 12	2	y	29.4	3	y	6.276309524	6276.309524	3.306501021	12.015
16	G16 2	9	y	29.4	8	y	6.23952381	6239.52381	2.622951391	20.863
4	G4 3	2	y	21	2	y	6.221904762	6221.904762	2.51121166	11.825
16	G16 7	10	y	46.2	8	y	6.185714286	6185.714286	4.035374704	19.27
8	G8 10	1	y	50.4	4	y	6.14297619	6142.97619	2.402073271	5.777
16	G16 10	7	y	16.8	1	y	6.129404762	6129.404762	4.96059694	10.653
8	G8 7	3	y	21	2	y	6.119365079	6119.365079	4.122715852	23.401
8	G8 12	3	y	25.2	2	y	6.114642857	6114.642857	2.645349504	11.157
8	G8 5	8	y	21	4	y	6.107619048	6107.619048	3.977437617	16.169
16	G16 12	5	y	21	3	y	5.992619048	5992.619048	4.12489915	10.076
16	G16 1	10	y	33.6	5	y	5.981666667	5981.666667	1.412681493	12.425
8	G8 5	5	y	92.4	6	y	5.945357143	5945.357143	3.716470638	14.156
4	G4 11	3	y	12.6	2	y	5.922142857	5922.142857	3.861384467	13.456
4	G4 4	4	y	21	3	y	5.873492063	5873.492063	3.368425893	27.687
8	G8 6	4	y	239.4	5	y	5.851269841	5851.269841	1.50107295	9.979
4	G4 4	2	y	67.2	4	y	5.819047619	5819.047619	4.291929636	19.363
16	G16 7	8	y	16.8	3	y	5.800634921	5800.634921	3.586003486	14.333
16	G16 9	13	y	16.8	2	y	5.784404762	5784.404762	3.798506022	13.847
16	G16 1	16	y	29.4	3	y	5.761904762	5761.904762	9.444034837	3.429
8	G8 4	7	y	46.2	4	y	5.75968254	5759.68254	2.053584671	19.036
16	G16 5	14	y	50.4	11	y	5.733095238	5733.095238	3.881900823	20.292
8	G8 11	1	y	4.2	1	y	5.7325	5732.5	4.800883773	2.6
8	G8 4	2	y	16.8	3	y	5.721488095	5721.488095	2.602046118	10.973
16	G16 12	11	y	67.2	10	y	5.67484127	5674.84127	4.134574464	15.114
8	G8 9	6	y	441	4	y	5.600952381	5600.952381	2.585568603	15.443
16	G16 6	14	y	92.4	10	y	5.587619048	5587.619048	1.191273688	25.691
16	G16 3	13	y	16.8	2	y	5.583809524	5583.809524	2.251501943	13.613
4	G4 9	4	y	8.4	1	y	5.56952381	5569.52381	5.118711166	12.519
8	G8 4	1	y	4.2	1	y	5.541071429	5541.071429	4.4554332	7.575
16	G16 2	16	y	75.6	12	y	5.524904762	5524.904762	0.776781179	24.457
16	G16 5	13	y	29.4	8	y	5.486071429	5486.071429	3.879919845	17.105
16	G16 10	3	y	21	3	y	5.483571429	5483.571429	4.424148845	15.393
8	G8 7	4	y	218.4	8	y	5.471587302	5471.587302	2.166363312	22.931
16	G16 11	11	y	21	6	y	5.463095238	5463.095238	3.658963378	24.208
8	G8 6	2	y	12.6	3	y	5.458333333	5458.333333	4.393286811	11.934
16	G16 7	4	y	12.6	2	y	5.437261905	5437.261905	2.480076209	5.153
16	G16 4	8	y	42	6	y	5.38375	5383.75	1.426550034	17.871
8	G8 3	5	y	8.4	2	y	5.382321429	5382.321429	2.828506673	13.753
8	G8 11	5	y	63	5	y	5.377857143	5377.857143	2.906683333	14.297
4	G4 8	3	y	8.4	2	y	5.376428571	5376.428571	4.211243284	14.508
16	G16 9	8	y	29.4	8	y	5.27202381	5272.02381	2.57420376	26.069
16	G16 10	4	y	16.8	1	y	5.254761905	5254.761905	3.480395524	17.043
8	G8 6	1	y	4.2	1	y	5.254642857	5254.642857	4.261152074	4.408
16	G16 6	9	y	33.6	4	y	5.251428571	5251.428571	2.18642768	20.349
8	G8 3	2	y	29.4	6	y	5.238333333	5238.333333	4.622794069	22.157
4	G4 7	2	y	71.4	2	y	5.236269841	5236.269841	3.460549812	12.857
4	G4 6	4	y	4.2	1	y	5.211984127	5211.984127	3.704525071	11.837
4	G4 9	2	y	8.4	1	y	5.196309524	5196.309524	4.757945985	17.199
16	G16 5	7	y	100.8	12	y	5.184166667	5184.166667	2.726775385	16.608
4	G4 5	3	y	21	2	y	5.17	5170	2.541269368	16.095
16	G16 7	9	y	29.4	7	y	5.164940476	5164.940476	1.704650697	15.821
4	G4 7	1	y	12.6	1	y	5.159206349	5159.206349	4.096351547	10.749
16	G16 11	13	y	46.2	10	y	5.141904762	5141.904762	2.787747478	30.157
16	G16 10	12	y	79.8	13	y	5.123650794	5123.650794	1.606762272	20.802
8	G8 3	8	y	12.6	3	y	5.108333333	5108.333333	4.087246995	10.044
16	G16 10	14	y	21	3	y	5.083214286	5083.214286	2.472207111	27.775
16	G16 4	13	y	29.4	5	y	5.042698413	5042.698413	1.952395708	23.006
8	G8 2	6	y	25.2	4	y	5.001785714	5001.785714	2.473359052	28.403
16	G16 5	12	y	21	4	y	4.980952381	4980.952381	1.787081699	16.703
4	G4 5	1	y	21	2	y	4.979206349	4979.206349	4.30577403	22.404
8	G8 11	4	y	21	3	y	4.976904762	4976.904762	3.355578192	13.487
16	G16 4	1	y	4.2	1	y	4.94452381	4944.52381	2.398699856	4.299
4	G4 9	1	y	121.8	4	y	4.938214286	4938.214286	4.741730169	22.478
4	G4 10	4	y	21	3	y	4.917857143	4917.857143	5.875970898	20.49
4	G4 5	2	y	344.4	4	y	4.907222222	4907.222222	2.198721901	20.119
8	G8 1	2	y	58.8	7	y	4.891666667	4891.666667	3.493178638	26.712
8	G8 1	5	y	21	2	y	4.89047619	4890.47619	3.971216564	17.924
8	G8 1	4	y	29.4	4	y	4.881507937	4881.507937	3.532609517	18.528
16	G16 5	6	y	147	14	y	4.850833333	4850.833333	2.859910488	10.179
16	G16 10	9	y	50.4	8	y	4.849642857	4849.642857	2.189975571	19.828
16	G16 11	8	y	16.8	3	y	4.833571429	4833.571429	5.329971294	16.59
16	G16 10	8	y	50.4	8	y	4.791666667	4791.666667	2.319310242	15.363
4	G4 12	2	y	4.2	1	y	4.787857143	4787.857143	3.366257269	9.881
8	G8 3	7	y	29.4	6	y	4.760714286	4760.714286	4.489719813	9.444
8	G8 11	7	y	306.6	7	y	4.723452381	4723.452381	2.761588311	17.091
8	G8 8	7	y	54.6	8	y	4.713571429	4713.571429	2.554585876	11.168
16	G16 11	2	y	4.2	1	y	4.701666667	4701.666667	4.279070577	6.748
4	G4 12	4	y	4.2	1	y	4.695238095	4695.238095	3.678940201	20.059
16	G16 9	9	y	67.2	13	y	4.660238095	4660.238095	4.144508897	21.962
4	G4 7	4	y	319.2	4	y	4.637857143	4637.857143	1.690649875	23.779
16	G16 7	14	y	50.4	9	y	4.637261905	4637.261905	5.375773247	26.993
8	G8 9	2	y	50.4	2	y	4.634880952	4634.880952	2.252924322	9.891
16	G16 7	5	y	21	4	y	4.604206349	4604.206349	4.820166491	4.978
16	G16 8	11	y	50.4	10	y	4.59047619	4590.47619	1.323063868	13.105
16	G16 9	5	y	33.6	9	y	4.569166667	4569.166667	1.883763255	27.528
8	G8 1	7	y	54.6	6	y	4.568809524	4568.809524	2.430272618	17.574
16	G16 6	3	y	109.2	11	y	4.550714286	4550.714286	3.070132896	9.071
4	G4 2	3	y	189	4	y	4.531428571	4531.428571	3.651152832	14.694
4	G4 6	2	y	71.4	4	y	4.529642857	4529.642857	3.389532416	22.207
16	G16 4	11	y	16.8	2	y	4.528650794	4528.650794	3.593468102	18.881
8	G8 1	1	y	33.6	5	y	4.527063492	4527.063492	2.396083471	28.573
16	G16 9	12	y	21	4	y	4.517301587	4517.301587	3.335142126	15.693
8	G8 7	1	y	50.4	4	y	4.507738095	4507.738095	1.425401347	28.82
16	G16 11	6	y	12.6	2	y	4.503253968	4503.253968	0.456084422	10.388
16	G16 2	5	y	285.6	14	y	4.493392857	4493.392857	1.793938683	11.089
16	G16 6	7	y	67.2	6	y	4.44702381	4447.02381	2.194936446	15.204
4	G4 10	2	y	16.8	1	y	4.446111111	4446.111111	4.178512774	21.478
8	G8 2	3	y	50.4	6	y	4.423412698	4423.412698	3.066646377	16.672
16	G16 2	13	y	16.8	6	y	4.420357143	4420.357143	3.573035824	29.994
16	G16 6	6	y	84	8	y	4.418809524	4418.809524	1.934421361	14.935
16	G16 9	4	y	21	4	y	4.400833333	4400.833333	2.330126391	28.683
8	G8 8	5	y	8.4	1	y	4.37827381	4378.27381	2.888646223	8.148
8	G8 8	6	y	16.8	5	y	4.376507937	4376.507937	3.50456217	12.388
8	G8 10	7	y	75.6	5	y	4.376309524	4376.309524	2.561235054	10.462
8	G8 8	3	y	8.4	1	y	4.360119048	4360.119048	5.107660913	6.693
4	G4 1	3	y	491.4	3	y	4.35547619	4355.47619	1.628565013	13.141
8	G8 11	3	y	29.4	4	y	4.334761905	4334.761905	4.361407571	8.396
16	G16 5	11	y	134.4	13	y	4.329404762	4329.404762	2.696844452	14.753
4	G4 11	1	y	0	1	y	4.265357143	4265.357143	4.834149356	6.321
8	G8 4	4	y	390.6	7	y	4.249761905	4249.761905	1.678893981	15.294
16	G16 10	13	y	54.6	11	y	4.216190476	4216.190476	2.64837233	24.924
16	G16 7	6	y	25.2	6	y	4.208015873	4208.015873	2.689098362	15.192
16	G16 3	6	y	483	14	y	4.195952381	4195.952381	1.077390366	21.096
4	G4 6	3	y	12.6	2	y	4.14452381	4144.52381	1.507317153	16.287
16	G16 9	15	y	50.4	11	y	4.144166667	4144.166667	2.414769761	12.751
16	G16 5	10	y	25.2	5	y	4.114404762	4114.404762	2.137112538	13.756
16	G16 3	7	y	29.4	4	y	4.105396825	4105.396825	1.211056564	23.205
16	G16 9	7	y	16.8	2	y	4.081746032	4081.746032	4.593059982	23.688
8	G8 2	4	y	256.2	8	y	4.071309524	4071.309524	2.403605625	19.198
16	G16 12	9	y	63	8	y	4.066190476	4066.190476	6.002712803	13.992
16	G16 11	10	y	25.2	8	y	4.06	4060	2.379368824	21.456
4	G4 8	2	y	8.4	2	y	4.031380952	4031.380952	2.299565176	16.003
8	G8 2	7	y	16.8	3	y	4.02125	4021.25	2.515416864	28.403
16	G16 1	14	y	8.4	1	y	4.011071429	4011.071429	2.612257644	8.364
16	G16 9	10	y	25.2	6	y	4.01047619	4010.47619	1.020506737	21.047
16	G16 12	10	y	37.8	6	y	3.992777778	3992.777778	2.959123181	14.543
8	G8 9	4	y	680.4	8	y	3.982380952	3982.380952	1.532375933	14.345
16	G16 1	6	y	33.6	5	y	3.97547619	3975.47619	2.513398098	15.46
4	G4 2	4	y	12.6	2	y	3.94031746	3940.31746	3.182741271	16.643
8	G8 6	7	y	21	4	y	3.92702381	3927.02381	2.065616131	17.34
8	G8 7	2	y	25.2	3	y	3.896587302	3896.587302	1.707700501	27.571
16	G16 1	13	y	29.4	3	y	3.88	3880	2.494579724	9.042
16	G16 6	11	y	79.8	7	y	3.871428571	3871.428571	2.499796192	26.621
16	G16 5	16	y	25.2	5	y	3.843571429	3843.571429	3.137624898	21.929
16	G16 11	3	y	54.6	12	y	3.826428571	3826.428571	2.787357171	15.057
16	G16 8	14	y	16.8	5	y	3.816587302	3816.587302	3.632006746	18.497
16	G16 10	6	y	21	3	y	3.808452381	3808.452381	1.73321724	10.773
8	G8 11	6	y	268.8	6	y	3.778095238	3778.095238	1.214585526	21.043
16	G16 8	8	y	306.6	14	y	3.767142857	3767.142857	0.812293666	15.761
16	G16 7	15	y	54.6	11	y	3.759047619	3759.047619	2.747439717	24.626
8	G8 10	5	y	25.2	1	y	3.758571429	3758.571429	4.035077447	10.04
16	G16 8	5	y	8.4	1	y	3.746904762	3746.904762	2.981073129	8.178
16	G16 9	16	y	0	1	y	3.698928571	3698.928571	3.860106864	5.851
8	G8 9	3	y	600.6	6	y	3.692083333	3692.083333	0.968974716	15.128
16	G16 8	16	y	340.2	16	y	3.680714286	3680.714286	0.963527374	22.49
8	G8 4	3	y	12.6	2	y	3.677261905	3677.261905	3.000931355	14.71
16	G16 6	15	y	29.4	3	y	3.675238095	3675.238095	3.010780962	27.745
16	G16 3	14	y	58.8	7	y	3.653809524	3653.809524	2.507478813	7.589
16	G16 3	8	y	516.6	15	y	3.64702381	3647.02381	0.698058021	24.34
8	G8 10	6	y	121.8	7	y	3.604404762	3604.404762	1.958602818	13.192
8	G8 9	7	y	634.2	7	y	3.581809524	3581.809524	0.904336774	21.406
16	G16 9	11	y	42	10	y	3.569404762	3569.404762	2.742759559	18.355
16	G16 11	14	y	50.4	11	y	3.550714286	3550.714286	2.650599932	31.743
16	G16 8	15	y	37.8	7	y	3.548571429	3548.571429	1.781000281	21.829
16	G16 11	7	y	88.2	13	y	3.461071429	3461.071429	2.683083487	17.227
4	G4 2	2	y	134.4	3	y	3.448809524	3448.809524	2.35597326	11.604
4	G4 11	2	y	315	3	y	3.403015873	3403.015873	0.843282278	10.2
8	G8 8	8	y	21	6	y	3.287936508	3287.936508	2.741096496	11.762
16	G16 7	16	y	50.4	9	y	3.282063492	3282.063492	1.917918142	27.447
4	G4 10	3	y	16.8	1	y	3.277380952	3277.380952	3.474837838	25.559
16	G16 12	14	y	184.8	14	y	3.276785714	3276.785714	3.556072131	24.536
16	G16 9	14	y	25.2	6	y	3.273809524	3273.809524	3.363066755	15.042
16	G16 1	15	y	8.4	1	y	3.21452381	3214.52381	8.567357235	1.805
4	G4 3	4	y	50.4	3	y	3.111904762	3111.904762	5.545806434	11.646
8	G8 8	4	y	42	7	y	3.055952381	3055.952381	3.927222937	6.522
16	G16 3	12	y	424.2	13	y	3.053174603	3053.174603	0.982210772	12.341
16	G16 11	4	y	25.2	8	y	3.049047619	3049.047619	4.469359686	8.721
8	G8 9	8	y	495.6	5	y	3.030119048	3030.119048	0.860262751	25.952
16	G16 8	12	y	46.2	9	y	3.00947619	3009.47619	0.6575173	14.483
16	G16 4	7	y	1003.8	15	y	3.003769841	3003.769841	0.458556431	16.883
16	G16 11	9	y	21	6	y	3.002857143	3002.857143	2.941525625	19.888
16	G16 2	15	y	0	1	y	2.998968254	2998.968254	0.18558556	27.033
8	G8 10	2	y	84	6	y	2.9675	2967.5	2.234972259	13.713
8	G8 12	6	y	63	5	y	2.952063492	2952.063492	2.387899705	27.141
16	G16 12	4	y	134.4	13	y	2.940952381	2940.952381	4.639952263	9.417
16	G16 8	13	y	281.4	12	y	2.940952381	2940.952381	1.485412401	18.172
8	G8 3	3	y	79.8	8	y	2.870238095	2870.238095	2.509789633	20.24
16	G16 3	10	y	378	10	y	2.788571429	2788.571429	1.061672737	17.548
4	G4 1	1	y	621.6	4	y	2.78547619	2785.47619	0.919535752	20.494
16	G16 8	9	y	306.6	14	y	2.692539683	2692.539683	1.419555212	12.979
16	G16 8	4	y	8.4	1	y	2.683412698	2683.412698	3.053303129	4.053
16	G16 8	6	y	42	8	y	2.67047619	2670.47619	2.428358499	12.042
16	G16 6	2	y	184.8	12	y	2.665793651	2665.793651	0.696394285	11.069
8	G8 6	6	y	394.8	6	y	2.652738095	2652.738095	1.02949745	15.73
16	G16 11	5	y	231	14	y	2.631071429	2631.071429	2.477361701	10.864
16	G16 4	10	y	25.2	3	y	2.6225	2622.5	1.461998974	17.346
16	G16 7	7	y	54.6	11	y	2.573650794	2573.650794	0.953778276	14.995
8	G8 4	5	y	159.6	6	y	2.529047619	2529.047619	1.879453378	20.607
8	G8 9	1	y	4.2	1	y	2.5275	2527.5	3.694004061	7.297
8	G8 10	8	y	302.4	8	y	2.522380952	2522.380952	0.805015528	17.082
16	G16 5	8	y	415.8	16	y	2.506619048	2506.619048	0.100722391	18.884
16	G16 10	16	y	25.2	7	y	2.40047619	2400.47619	1.609052205	31.775
16	G16 1	3	y	117.6	9	y	2.364761905	2364.761905	0.338694553	24.565
16	G16 3	5	y	554.4	16	y	2.360714286	2360.714286	1.251438372	25.936
8	G8 9	5	y	407.4	3	y	2.339285714	2339.285714	0.41973444	13.459
16	G16 1	8	y	310.8	11	y	2.288214286	2288.214286	0.273600073	14.033
16	G16 6	10	y	84	8	y	2.149880952	2149.880952	0.856283248	22.961
16	G16 8	10	y	281.4	12	y	2.026607143	2026.607143	0.833345667	11.95
16	G16 2	8	y	50.4	10	y	1.965731293	1965.731293	2.433159469	12.378
16	G16 7	13	y	63	14	y	1.965357143	1965.357143	2.381517373	28.682
16	G16 10	11	y	403.2	15	y	1.822678571	1822.678571	1.181779167	18.213
8	G8 6	5	y	483	7	y	1.802777778	1802.777778	0.690696026	13.358
16	G16 6	4	y	583.8	16	y	1.665297619	1665.297619	1.233	20.106
16	G16 4	12	y	264.6	8	y	1.661428571	1661.428571	0.151716842	19.873
16	G16 9	6	y	357	15	y	1.658888889	1658.888889	0.802168312	25.352
16	G16 7	11	y	407.4	15	y	1.652857143	1652.857143	0.563585841	18.281
16	G16 10	5	y	365.4	14	y	1.56984127	1569.84127	1.381982996	16.867
16	G16 1	7	y	991.2	15	y	1.445714286	1445.714286	0.072470684	13.258
16	G16 4	9	y	697.2	14	y	1.411666667	1411.666667	0.452434526	15.757
16	G16 1	12	y	709.8	13	y	1.238428571	1238.428571	9.122161367	6.31
8	G8 12	7	y	852.6	8	y	1.057783883	1057.783883	0.132800602	28.327
16	G16 3	9	y	340.2	8	y	1.05547619	1055.47619	0.882755912	17.848
8	G8 12	5	y	247.8	6	y	1.009455782	1009.455782	0.393204781	17.937
8	G8 6	8	y	852.6	8	y	0.917083333	917.083333	0.743121121	21.109
8	G8 2	5	y	100.8	7	y	0.853333333	853.333333	0.56912301	22.353
16	G16 4	2	y	512.4	11	y	0.645595238	645.595238	0.234795656	7.073
16	G16 1	2	y	546	12	y	0.608611111	608.611111	0.037	29.274
16	G16 4	5	y	268.8	9	y	0.583928571	583.928571	0.393235299	11.412
16	G16 12	12	y	88.2	11	y	0.41452381	414.52381	2.849724373	17.536
16	G16 1	9	y	718.2	14	y	0.324345238	324.345238	0.490082646	12.679
16	G16 4	6	y	462	10	y	0.257789116	257.789116	0.426414118	13.126
16	G16 12	13	y	659.4	16	y	0.137440476	137.440476	0.353600057	22.276
8	G8 12	4	y	441	7	y	0.127083333	127.083333	0.434190051	18.523
16	G16 6	8	y	558.6	15	y	0.08764881	87.64881	1.40260365	16.495
8	G8 11	8	y	428.4	8	y	0.027380952	27.380952	0.706530254	16.764
16	G16 7	12	y	520.8	16	y	0.022789116	22.789116	0.694692018	23.372
4	G4 11	4	y	512.4	4	y	0.01813389	18.13389	0.528114571	16.067
16	G16 3	11	y	403.2	12	y	0.005952381	5.952381	1.977134543	17.278
