## Supplementary material for "Kinematic performance declines as group size increases during escape responses in a schooling coral reef fish": Nearest neighbor distance data

Groupsize	Video	Fish	Time	NND
16	G16 1	5	0	11.254
16	G16 1	5	30	11.172
16	G16 1	5	100	7.753
16	G16 1	1	0	7.355
16	G16 1	2	0	7.355
16	G16 1	15	100	7.293
16	G16 1	16	100	7.293
16	G16 1	6	100	7.069
16	G16 1	1	30	6.976
16	G16 1	2	30	6.976
16	G16 1	12	100	6.098
16	G16 1	6	0	6.084
16	G16 1	6	30	6.075
16	G16 1	10	100	5.636
16	G16 1	1	100	5.627
16	G16 1	2	100	5.627
16	G16 1	7	0	5.424
16	G16 1	3	0	5.071
16	G16 1	4	0	5.071
16	G16 1	3	30	5.024
16	G16 1	4	30	5.024
16	G16 1	3	100	4.831
16	G16 1	4	100	4.831
16	G16 1	11	100	4.806
16	G16 1	7	100	4.802
16	G16 1	7	30	4.323
16	G16 1	11	0	3.698
16	G16 1	12	0	3.698
16	G16 1	11	30	3.524
16	G16 1	12	30	3.524
16	G16 1	15	0	3.046
16	G16 1	16	0	3.046
16	G16 1	10	30	2.585
16	G16 1	10	0	2.513
16	G16 1	13	100	2.394
16	G16 1	14	100	2.394
16	G16 1	15	30	2.32
16	G16 1	16	30	2.32
16	G16 1	8	100	2.318
16	G16 1	9	100	2.318
16	G16 1	8	0	2.006
16	G16 1	9	0	2.006
16	G16 1	8	30	1.983
16	G16 1	9	30	1.983
16	G16 1	13	30	1.629
16	G16 1	14	30	1.629
16	G16 1	13	0	1.55
16	G16 1	14	0	1.55
16	G16 10	4	30	13.37
16	G16 10	4	0	13.13
16	G16 10	4	100	13.009
16	G16 10	1	30	10.832
16	G16 10	1	100	10.78
16	G16 10	1	0	10.658
16	G16 10	14	100	7.804
16	G16 10	16	100	7.804
16	G16 10	11	0	6.935
16	G16 10	11	30	6.706
16	G16 10	14	0	6.197
16	G16 10	16	0	6.197
16	G16 10	14	30	6.074
16	G16 10	16	30	6.074
16	G16 10	2	100	5.73
16	G16 10	5	100	5.73
16	G16 10	15	100	5.475
16	G16 10	7	0	5.415
16	G16 10	6	0	5.404
16	G16 10	13	100	5.394
16	G16 10	6	30	5.302
16	G16 10	7	30	5.302
16	G16 10	6	100	5.126
16	G16 10	7	100	4.97
16	G16 10	11	100	4.97
16	G16 10	9	0	4.885
16	G16 10	9	30	4.882
16	G16 10	3	100	4.637
16	G16 10	9	100	4.637
16	G16 10	2	30	4.522
16	G16 10	12	0	4.175
16	G16 10	8	30	4.133
16	G16 10	8	0	4.118
16	G16 10	10	0	4.118
16	G16 10	13	0	4.11
16	G16 10	15	0	4.11
16	G16 10	10	30	4.1
16	G16 10	12	30	4.1
16	G16 10	13	30	4.084
16	G16 10	15	30	4.084
16	G16 10	2	0	3.909
16	G16 10	8	100	2.964
16	G16 10	3	0	2.766
16	G16 10	5	0	2.766
16	G16 10	10	100	2.488
16	G16 10	12	100	2.488
16	G16 10	3	30	2.228
16	G16 10	5	30	2.228
16	G16 11	8	0	11.181
16	G16 11	8	30	10.775
16	G16 11	9	100	8.557
16	G16 11	3	0	6.707
16	G16 11	3	30	6.431
16	G16 11	4	100	6.422
16	G16 11	5	100	6.422
16	G16 11	11	100	5.729
16	G16 11	12	100	4.94
16	G16 11	15	100	4.828
16	G16 11	7	100	4.763
16	G16 11	8	100	4.743
16	G16 11	13	30	4.582
16	G16 11	14	30	4.582
16	G16 11	5	30	4.526
16	G16 11	13	0	4.516
16	G16 11	14	0	4.516
16	G16 11	1	0	4.434
16	G16 11	2	0	4.434
16	G16 11	16	100	4.402
16	G16 11	7	30	4.295
16	G16 11	9	30	4.295
16	G16 11	13	100	4.073
16	G16 11	14	100	4.066
16	G16 11	1	100	4.031
16	G16 11	9	0	4.025
16	G16 11	6	100	4.011
16	G16 11	10	100	4.011
16	G16 11	7	0	4.002
16	G16 11	5	0	3.887
16	G16 11	16	0	3.55
16	G16 11	1	30	3.476
16	G16 11	2	30	3.476
16	G16 11	16	30	3.45
16	G16 11	10	0	2.9
16	G16 11	11	0	2.9
16	G16 11	10	30	2.791
16	G16 11	11	30	2.791
16	G16 11	12	30	2.715
16	G16 11	15	30	2.715
16	G16 11	4	30	2.604
16	G16 11	6	30	2.604
16	G16 11	2	100	2.603
16	G16 11	3	100	2.603
16	G16 11	12	0	2.572
16	G16 11	15	0	2.416
16	G16 11	4	0	1.789
16	G16 11	6	0	1.789
16	G16 12	1	0	10.142
16	G16 12	6	100	10.006
16	G16 12	3	0	9.354
16	G16 12	3	100	9.152
16	G16 12	3	30	8.989
16	G16 12	1	30	8.819
16	G16 12	4	100	8.499
16	G16 12	14	0	7.684
16	G16 12	14	30	7.568
16	G16 12	14	100	6.636
16	G16 12	13	30	5.985
16	G16 12	13	0	5.912
16	G16 12	2	0	5.709
16	G16 12	2	30	5.147
16	G16 12	13	100	4.56
16	G16 12	1	100	4.429
16	G16 12	15	0	4.354
16	G16 12	16	0	4.354
16	G16 12	7	100	4.285
16	G16 12	6	0	4.247
16	G16 12	6	30	4.18
16	G16 12	8	100	4.085
16	G16 12	15	100	4.011
16	G16 12	16	100	4.011
16	G16 12	15	30	3.873
16	G16 12	16	30	3.873
16	G16 12	11	30	2.993
16	G16 12	12	30	2.954
16	G16 12	12	0	2.851
16	G16 12	5	100	2.71
16	G16 12	12	100	2.612
16	G16 12	2	100	2.47
16	G16 12	9	30	2.459
16	G16 12	9	0	2.369
16	G16 12	10	30	2.226
16	G16 12	10	0	2.185
16	G16 12	11	0	2.185
16	G16 12	4	30	1.967
16	G16 12	5	30	1.967
16	G16 12	4	0	1.951
16	G16 12	5	0	1.951
16	G16 12	10	100	1.946
16	G16 12	7	30	1.839
16	G16 12	8	30	1.839
16	G16 12	7	0	1.66
16	G16 12	8	0	1.66
16	G16 12	11	100	1.564
16	G16 12	9	100	1.417
16	G16 2	3	100	12.735
16	G16 2	3	30	9.927
16	G16 2	9	30	8.778
16	G16 2	9	0	8.522
16	G16 2	3	0	6.784
16	G16 2	8	100	6.238
16	G16 2	4	0	6.215
16	G16 2	10	30	5.983
16	G16 2	10	0	5.826
16	G16 2	6	100	5.803
16	G16 2	7	100	5.706
16	G16 2	9	100	5.567
16	G16 2	10	100	5.567
16	G16 2	1	100	4.617
16	G16 2	2	100	4.617
16	G16 2	1	0	4.264
16	G16 2	2	0	4.264
16	G16 2	14	100	4.257
16	G16 2	4	30	4.128
16	G16 2	7	0	3.827
16	G16 2	8	0	3.827
16	G16 2	1	30	3.8
16	G16 2	2	30	3.8
16	G16 2	7	30	3.536
16	G16 2	8	30	3.536
16	G16 2	13	100	3.306
16	G16 2	11	30	3.302
16	G16 2	15	100	3.176
16	G16 2	16	100	3.176
16	G16 2	11	0	3.126
16	G16 2	15	30	3.085
16	G16 2	16	30	3.085
16	G16 2	15	0	2.968
16	G16 2	16	0	2.968
16	G16 2	12	0	2.827
16	G16 2	5	30	2.549
16	G16 2	6	30	2.549
16	G16 2	5	0	2.489
16	G16 2	6	0	2.489
16	G16 2	11	100	2.437
16	G16 2	12	100	2.437
16	G16 2	12	30	2.279
16	G16 2	4	100	1.902
16	G16 2	5	100	1.902
16	G16 2	13	30	1.726
16	G16 2	14	30	1.726
16	G16 2	13	0	1.18
16	G16 2	14	0	1.18
16	G16 3	1	100	8.528
16	G16 3	15	100	7.492
16	G16 3	13	100	7.186
16	G16 3	16	30	6.941
16	G16 3	14	100	6.59
16	G16 3	16	100	6.59
16	G16 3	1	0	6.438
16	G16 3	1	30	6.024
16	G16 3	12	0	5.772
16	G16 3	13	0	5.772
16	G16 3	5	100	5.756
16	G16 3	12	30	5.69
16	G16 3	13	30	5.69
16	G16 3	16	0	5.512
16	G16 3	12	100	5.346
16	G16 3	5	0	5.138
16	G16 3	5	30	5.09
16	G16 3	7	0	4.984
16	G16 3	8	0	4.984
16	G16 3	7	30	4.972
16	G16 3	8	30	4.972
16	G16 3	6	0	4.531
16	G16 3	14	30	4.436
16	G16 3	15	30	4.436
16	G16 3	6	30	4.336
16	G16 3	7	100	4.282
16	G16 3	8	100	4.282
16	G16 3	11	100	4.102
16	G16 3	11	30	4.041
16	G16 3	6	100	3.967
16	G16 3	10	0	3.927
16	G16 3	11	0	3.927
16	G16 3	14	0	3.804
16	G16 3	15	0	3.804
16	G16 3	9	100	3.706
16	G16 3	10	100	3.706
16	G16 3	9	30	3.62
16	G16 3	10	30	3.62
16	G16 3	9	0	3.558
16	G16 3	4	0	3.131
16	G16 3	4	30	3.099
16	G16 3	4	100	2.996
16	G16 3	2	30	1.517
16	G16 3	3	30	1.517
16	G16 3	2	100	1.422
16	G16 3	3	100	1.422
16	G16 3	2	0	1.401
16	G16 3	3	0	1.401
16	G16 4	13	0	7.156
16	G16 4	7	100	7.096
16	G16 4	14	30	7.034
16	G16 4	7	30	7.027
16	G16 4	13	30	6.985
16	G16 4	7	0	6.774
16	G16 4	10	100	6.558
16	G16 4	12	100	6.558
16	G16 4	14	0	6.51
16	G16 4	11	100	6.05
16	G16 4	14	100	6.05
16	G16 4	15	0	5.902
16	G16 4	16	0	5.902
16	G16 4	15	30	5.878
16	G16 4	16	30	5.878
16	G16 4	12	30	5.475
16	G16 4	8	100	5.355
16	G16 4	12	0	5.14
16	G16 4	13	100	5.057
16	G16 4	2	0	4.175
16	G16 4	15	100	4.039
16	G16 4	16	100	4.039
16	G16 4	2	100	3.852
16	G16 4	2	30	3.837
16	G16 4	6	0	3.729
16	G16 4	6	30	3.501
16	G16 4	6	100	3.479
16	G16 4	9	100	3.479
16	G16 4	4	0	3.032
16	G16 4	5	0	3.032
16	G16 4	4	30	3.032
16	G16 4	5	30	3.032
16	G16 4	4	100	2.754
16	G16 4	5	100	2.754
16	G16 4	8	0	2.714
16	G16 4	9	0	2.714
16	G16 4	8	30	2.675
16	G16 4	9	30	2.675
16	G16 4	10	30	2.478
16	G16 4	11	30	2.478
16	G16 4	1	100	2.472
16	G16 4	3	100	2.472
16	G16 4	1	0	2.279
16	G16 4	3	0	2.279
16	G16 4	10	0	2.174
16	G16 4	11	0	2.174
16	G16 4	1	30	1.281
16	G16 4	3	30	1.281
16	G16 5	1	100	9.992
16	G16 5	6	100	7.559
16	G16 5	5	30	7.468
16	G16 5	9	30	7.468
16	G16 5	5	0	7.399
16	G16 5	9	0	7.399
16	G16 5	14	100	6.344
16	G16 5	11	100	6.153
16	G16 5	1	30	5.923
16	G16 5	13	100	5.422
16	G16 5	1	0	5.17
16	G16 5	7	0	4.599
16	G16 5	8	0	4.599
16	G16 5	7	100	4.575
16	G16 5	7	30	4.556
16	G16 5	8	30	4.556
16	G16 5	4	30	4.439
16	G16 5	4	0	4.33
16	G16 5	2	100	3.922
16	G16 5	3	100	3.922
16	G16 5	10	100	3.918
16	G16 5	12	100	3.918
16	G16 5	12	0	3.726
16	G16 5	14	0	3.726
16	G16 5	6	30	3.676
16	G16 5	10	30	3.676
16	G16 5	6	0	3.658
16	G16 5	10	0	3.658
16	G16 5	4	100	3.597
16	G16 5	8	100	3.597
16	G16 5	15	100	3.555
16	G16 5	16	100	3.555
16	G16 5	2	0	3.47
16	G16 5	3	0	3.47
16	G16 5	12	30	3.323
16	G16 5	14	30	3.323
16	G16 5	2	30	3.306
16	G16 5	3	30	3.306
16	G16 5	15	30	3.075
16	G16 5	16	30	3.075
16	G16 5	15	0	2.989
16	G16 5	16	0	2.989
16	G16 5	11	30	2.342
16	G16 5	13	30	2.342
16	G16 5	11	0	2.187
16	G16 5	13	0	2.187
16	G16 5	5	100	1.861
16	G16 5	9	100	1.861
16	G16 6	1	100	15.946
16	G16 6	1	30	15.643
16	G16 6	1	0	15.392
16	G16 6	9	100	8.318
16	G16 6	2	100	8.213
16	G16 6	3	100	7.66
16	G16 6	3	0	6.552
16	G16 6	14	100	6.551
16	G16 6	15	100	6.551
16	G16 6	3	30	6.461
16	G16 6	4	100	6.303
16	G16 6	5	100	6.303
16	G16 6	10	100	6.051
16	G16 6	9	0	5.827
16	G16 6	2	30	5.784
16	G16 6	9	30	5.784
16	G16 6	2	0	5.525
16	G16 6	6	100	5.361
16	G16 6	12	0	5.327
16	G16 6	12	30	5.273
16	G16 6	6	0	5.007
16	G16 6	6	30	5.007
16	G16 6	10	30	4.477
16	G16 6	11	30	4.477
16	G16 6	10	0	4.276
16	G16 6	11	0	4.276
16	G16 6	11	100	4.023
16	G16 6	12	100	4.023
16	G16 6	4	30	3.947
16	G16 6	5	30	3.947
16	G16 6	4	0	3.835
16	G16 6	5	0	3.835
16	G16 6	7	30	2.419
16	G16 6	8	30	2.419
16	G16 6	14	30	2.213
16	G16 6	15	30	2.213
16	G16 6	13	0	2.128
16	G16 6	16	0	2.128
16	G16 6	7	0	2.089
16	G16 6	8	0	2.089
16	G16 6	14	0	2.078
16	G16 6	15	0	2.078
16	G16 6	7	100	2.04
16	G16 6	8	100	2.04
16	G16 6	13	30	1.954
16	G16 6	16	30	1.954
16	G16 6	13	100	1.73
16	G16 6	16	100	1.73
16	G16 7	1	30	10.707
16	G16 7	1	0	10.535
16	G16 7	3	100	10.532
16	G16 7	12	0	8.22
16	G16 7	12	30	8.158
16	G16 7	5	30	7.858
16	G16 7	5	0	6.875
16	G16 7	1	100	6.867
16	G16 7	6	0	6.661
16	G16 7	6	30	6.617
16	G16 7	12	100	6.353
16	G16 7	10	100	6.35
16	G16 7	6	100	6.029
16	G16 7	13	100	5.76
16	G16 7	14	100	5.76
16	G16 7	8	100	5.471
16	G16 7	2	100	4.881
16	G16 7	4	100	4.881
16	G16 7	15	100	4.66
16	G16 7	16	100	4.66
16	G16 7	15	0	4.585
16	G16 7	16	0	4.585
16	G16 7	4	30	4.527
16	G16 7	8	30	4.524
16	G16 7	10	30	4.523
16	G16 7	11	30	4.523
16	G16 7	15	30	4.522
16	G16 7	16	30	4.522
16	G16 7	8	0	4.422
16	G16 7	10	0	4.231
16	G16 7	11	0	4.231
16	G16 7	4	0	3.893
16	G16 7	7	100	3.747
16	G16 7	9	100	3.747
16	G16 7	11	100	3.747
16	G16 7	5	100	3.572
16	G16 7	13	0	2.356
16	G16 7	14	0	2.356
16	G16 7	13	30	2.226
16	G16 7	14	30	2.226
16	G16 7	2	0	2.057
16	G16 7	3	0	2.057
16	G16 7	7	0	1.884
16	G16 7	9	0	1.884
16	G16 7	7	30	1.849
16	G16 7	9	30	1.849
16	G16 7	2	30	1.736
16	G16 7	3	30	1.736
16	G16 8	1	100	13.219
16	G16 8	3	30	9.462
16	G16 8	3	0	9.101
16	G16 8	3	100	7.662
16	G16 8	16	100	6.956
16	G16 8	4	30	6.871
16	G16 8	4	0	6.616
16	G16 8	2	100	6.544
16	G16 8	16	30	5.563
16	G16 8	16	0	5.348
16	G16 8	9	30	4.563
16	G16 8	9	0	4.481
16	G16 8	9	100	4.226
16	G16 8	10	100	4.226
16	G16 8	14	100	4.08
16	G16 8	15	100	4.08
16	G16 8	4	100	3.881
16	G16 8	5	0	3.839
16	G16 8	6	0	3.839
16	G16 8	13	100	3.769
16	G16 8	1	30	3.596
16	G16 8	2	30	3.596
16	G16 8	15	30	3.554
16	G16 8	10	0	3.422
16	G16 8	10	30	3.371
16	G16 8	7	100	3.319
16	G16 8	8	100	3.319
16	G16 8	15	0	3.234
16	G16 8	7	0	2.958
16	G16 8	8	0	2.958
16	G16 8	7	30	2.957
16	G16 8	8	30	2.957
16	G16 8	5	30	2.883
16	G16 8	6	30	2.883
16	G16 8	1	0	2.802
16	G16 8	2	0	2.802
16	G16 8	11	0	1.989
16	G16 8	12	0	1.989
16	G16 8	11	30	1.758
16	G16 8	12	30	1.758
16	G16 8	13	0	1.009
16	G16 8	14	0	1.009
16	G16 8	13	30	0.728
16	G16 8	14	30	0.728
16	G16 8	5	100	0.694
16	G16 8	6	100	0.694
16	G16 8	11	100	0.577
16	G16 8	12	100	0.577
16	G16 9	13	100	20.632
16	G16 9	8	100	7.893
16	G16 9	1	100	6.977
16	G16 9	15	0	6.862
16	G16 9	16	0	6.862
16	G16 9	8	0	6.801
16	G16 9	8	30	6.757
16	G16 9	13	30	6.088
16	G16 9	4	0	6.042
16	G16 9	4	30	5.764
16	G16 9	3	0	5.605
16	G16 9	5	0	5.605
16	G16 9	14	100	5.598
16	G16 9	3	30	5.573
16	G16 9	5	30	5.573
16	G16 9	13	0	5.531
16	G16 9	15	30	5.524
16	G16 9	16	30	5.524
16	G16 9	1	30	5.255
16	G16 9	2	30	5.255
16	G16 9	11	100	4.98
16	G16 9	12	100	4.98
16	G16 9	4	100	4.966
16	G16 9	14	30	4.897
16	G16 9	1	0	4.85
16	G16 9	2	0	4.85
16	G16 9	14	0	4.69
16	G16 9	7	30	4.444
16	G16 9	6	0	4.374
16	G16 9	6	30	4.354
16	G16 9	7	0	4.137
16	G16 9	11	0	4.11
16	G16 9	12	0	4.11
16	G16 9	11	30	4.072
16	G16 9	12	30	4.072
16	G16 9	6	100	3.266
16	G16 9	3	100	3.056
16	G16 9	5	100	3.056
16	G16 9	9	100	1.755
16	G16 9	10	100	1.755
16	G16 9	15	100	1.635
16	G16 9	16	100	1.635
16	G16 9	2	100	1.593
16	G16 9	7	100	1.593
16	G16 9	9	30	0.96
16	G16 9	10	30	0.96
16	G16 9	9	0	0.925
16	G16 9	10	0	0.925
4	G4 1	2	100	10.322
4	G4 1	4	100	10.322
4	G4 1	2	0	7.846
4	G4 1	4	0	7.846
4	G4 1	1	100	7.539
4	G4 1	3	100	7.539
4	G4 1	1	30	7.511
4	G4 1	3	30	7.511
4	G4 1	1	0	7.393
4	G4 1	3	0	7.393
4	G4 1	2	30	7.35
4	G4 1	4	30	7.35
4	G4 10	2	0	9.341
4	G4 10	2	30	9.236
4	G4 10	1	30	8.907
4	G4 10	1	0	8.859
4	G4 10	3	30	5.799
4	G4 10	4	30	5.799
4	G4 10	3	0	5.564
4	G4 10	4	0	5.564
4	G4 10	3	100	1.832
4	G4 10	4	100	1.832
4	G4 10	1	100	1.789
4	G4 10	2	100	1.789
4	G4 11	1	100	15.287
4	G4 11	3	100	11.135
4	G4 11	1	30	9.568
4	G4 11	3	0	8.903
4	G4 11	4	0	8.903
4	G4 11	3	30	8.28
4	G4 11	2	30	7.895
4	G4 11	4	30	7.895
4	G4 11	2	100	7.534
4	G4 11	4	100	7.534
4	G4 11	1	0	7.192
4	G4 11	2	0	7.192
4	G4 12	1	100	16.142
4	G4 12	4	30	11.651
4	G4 12	4	0	11.155
4	G4 12	3	100	7.862
4	G4 12	2	100	7.24
4	G4 12	4	100	7.24
4	G4 12	1	30	6.991
4	G4 12	1	0	6.021
4	G4 12	2	30	5.625
4	G4 12	3	30	5.625
4	G4 12	2	0	5.447
4	G4 12	3	0	5.447
4	G4 2	1	100	21.743
4	G4 2	1	30	16.245
4	G4 2	1	0	15.706
4	G4 2	4	100	15.306
4	G4 2	4	30	8.353
4	G4 2	4	0	7.445
4	G4 2	2	100	3.514
4	G4 2	3	100	3.514
4	G4 2	2	30	3.17
4	G4 2	3	30	3.17
4	G4 2	2	0	3.021
4	G4 2	3	0	3.021
4	G4 3	2	100	14.792
4	G4 3	2	30	9.969
4	G4 3	2	0	9.386
4	G4 3	4	100	5.937
4	G4 3	1	0	4.951
4	G4 3	3	0	4.419
4	G4 3	4	0	4.419
4	G4 3	3	30	4.279
4	G4 3	1	100	3.937
4	G4 3	3	100	3.937
4	G4 3	1	30	3.718
4	G4 3	4	30	3.718
4	G4 4	2	100	12.154
4	G4 4	1	100	11.143
4	G4 4	3	100	10.743
4	G4 4	4	100	10.743
4	G4 4	1	0	9.437
4	G4 4	1	30	8.762
4	G4 4	2	30	6.937
4	G4 4	2	0	5.61
4	G4 4	3	0	5.515
4	G4 4	4	0	5.515
4	G4 4	3	30	5.098
4	G4 4	4	30	5.098
4	G4 5	4	100	17.31
4	G4 5	1	100	11.371
4	G4 5	4	30	10.195
4	G4 5	2	30	8.417
4	G4 5	4	0	8.397
4	G4 5	2	0	8.214
4	G4 5	2	100	8.124
4	G4 5	3	100	8.124
4	G4 5	1	30	6.536
4	G4 5	3	30	6.536
4	G4 5	1	0	6.407
4	G4 5	3	0	6.407
4	G4 6	1	100	14.464
4	G4 6	4	100	14.174
4	G4 6	4	30	5.771
4	G4 6	1	30	5.63
4	G4 6	2	30	5.552
4	G4 6	3	30	5.552
4	G4 6	1	0	5.374
4	G4 6	2	0	5.374
4	G4 6	3	0	4.486
4	G4 6	4	0	4.486
4	G4 6	2	100	1.709
4	G4 6	3	100	1.709
4	G4 7	1	100	10.486
4	G4 7	2	100	8.735
4	G4 7	3	100	5.197
4	G4 7	4	100	5.197
4	G4 7	3	0	5.092
4	G4 7	4	0	5.092
4	G4 7	3	30	5.091
4	G4 7	4	30	5.091
4	G4 7	1	30	3.252
4	G4 7	2	30	3.252
4	G4 7	1	0	2.938
4	G4 7	2	0	2.938
4	G4 8	1	100	11.02
4	G4 8	4	100	7.383
4	G4 8	2	100	5.381
4	G4 8	3	100	5.381
4	G4 8	4	0	5.11
4	G4 8	4	30	4.464
4	G4 8	1	0	4.336
4	G4 8	1	30	3.698
4	G4 8	2	30	2.366
4	G4 8	3	30	2.366
4	G4 8	2	0	2.124
4	G4 8	3	0	2.124
4	G4 9	2	30	9.441
4	G4 9	2	0	8.301
4	G4 9	2	100	7.58
4	G4 9	4	100	7.58
4	G4 9	1	0	7.288
4	G4 9	1	30	6.806
4	G4 9	3	0	3.032
4	G4 9	4	0	3.032
4	G4 9	3	30	2.503
4	G4 9	4	30	2.503
4	G4 9	1	100	1.681
4	G4 9	3	100	1.681
8	G8 1	2	0	9.231
8	G8 1	2	30	8.973
8	G8 1	6	100	8.16
8	G8 1	2	100	6.847
8	G8 1	1	0	6.541
8	G8 1	1	30	6.325
8	G8 1	5	100	6.243
8	G8 1	7	100	6.243
8	G8 1	4	30	5.541
8	G8 1	8	0	5.443
8	G8 1	4	0	5.301
8	G8 1	8	30	5.218
8	G8 1	3	30	4.955
8	G8 1	6	30	4.955
8	G8 1	3	0	4.822
8	G8 1	6	0	4.822
8	G8 1	1	100	4.045
8	G8 1	3	100	4.045
8	G8 1	5	0	3.564
8	G8 1	7	0	3.564
8	G8 1	5	30	3.435
8	G8 1	7	30	3.435
8	G8 1	4	100	2.388
8	G8 1	8	100	2.388
8	G8 10	5	100	8.454
8	G8 10	8	30	7.135
8	G8 10	8	0	6.724
8	G8 10	1	100	5.979
8	G8 10	5	30	5.755
8	G8 10	5	0	5.586
8	G8 10	8	100	5.528
8	G8 10	2	100	5.148
8	G8 10	3	100	5.148
8	G8 10	1	0	3.208
8	G8 10	4	0	3.208
8	G8 10	1	30	3.052
8	G8 10	4	30	3.052
8	G8 10	6	0	2.98
8	G8 10	7	0	2.98
8	G8 10	6	30	2.897
8	G8 10	7	30	2.897
8	G8 10	4	100	1.574
8	G8 10	6	100	1.555
8	G8 10	7	100	1.555
8	G8 10	2	30	0.552
8	G8 10	3	30	0.552
8	G8 10	2	0	0.489
8	G8 10	3	0	0.489
8	G8 11	2	100	16.723
8	G8 11	6	100	8.517
8	G8 11	6	30	8.49
8	G8 11	6	0	8.3
8	G8 11	2	30	7.783
8	G8 11	4	30	6.745
8	G8 11	4	0	6.444
8	G8 11	1	0	6.205
8	G8 11	2	0	6.205
8	G8 11	3	0	5.932
8	G8 11	5	0	5.932
8	G8 11	5	30	5.795
8	G8 11	4	100	5.696
8	G8 11	1	30	3.699
8	G8 11	3	30	3.699
8	G8 11	1	100	2.603
8	G8 11	3	100	2.463
8	G8 11	5	100	2.463
8	G8 11	7	0	1.408
8	G8 11	8	0	1.408
8	G8 11	7	100	1.4
8	G8 11	8	100	1.4
8	G8 11	7	30	1.192
8	G8 11	8	30	1.192
8	G8 12	6	100	12.493
8	G8 12	6	30	10.08
8	G8 12	6	0	10.007
8	G8 12	7	100	9.165
8	G8 12	8	100	9.165
8	G8 12	4	0	7.686
8	G8 12	5	0	7.686
8	G8 12	4	30	7.646
8	G8 12	5	30	7.646
8	G8 12	1	100	7.29
8	G8 12	1	30	5.551
8	G8 12	3	100	5.055
8	G8 12	5	100	5.055
8	G8 12	7	30	4.864
8	G8 12	8	30	4.864
8	G8 12	1	0	4.848
8	G8 12	7	0	4.676
8	G8 12	8	0	4.676
8	G8 12	2	100	4.49
8	G8 12	4	100	4.49
8	G8 12	2	30	4.452
8	G8 12	3	30	4.452
8	G8 12	2	0	4.282
8	G8 12	3	0	4.282
8	G8 2	3	100	7.747
8	G8 2	1	0	6.758
8	G8 2	2	0	6.758
8	G8 2	3	30	6.688
8	G8 2	3	0	6.643
8	G8 2	6	0	6.203
8	G8 2	6	30	6.132
8	G8 2	1	30	5.584
8	G8 2	2	30	5.584
8	G8 2	7	100	4.557
8	G8 2	4	30	4.258
8	G8 2	5	30	4.258
8	G8 2	4	0	4.255
8	G8 2	5	0	4.255
8	G8 2	7	0	4.098
8	G8 2	8	0	4.098
8	G8 2	7	30	3.932
8	G8 2	8	30	3.932
8	G8 2	6	100	3.031
8	G8 2	8	100	3.031
8	G8 2	1	100	2.612
8	G8 2	4	100	2.612
8	G8 2	2	100	2.253
8	G8 2	5	100	2.253
8	G8 3	1	0	11.295
8	G8 3	1	30	11.261
8	G8 3	3	100	9.305
8	G8 3	5	100	7.895
8	G8 3	6	100	7.895
8	G8 3	5	30	6.878
8	G8 3	6	30	6.878
8	G8 3	1	100	5.916
8	G8 3	2	0	5.891
8	G8 3	7	100	5.867
8	G8 3	8	100	5.867
8	G8 3	5	0	5.381
8	G8 3	2	30	5.187
8	G8 3	7	30	4.928
8	G8 3	8	30	4.928
8	G8 3	6	0	4.79
8	G8 3	2	100	4.568
8	G8 3	4	100	4.568
8	G8 3	7	0	4.526
8	G8 3	8	0	4.526
8	G8 3	3	0	3.862
8	G8 3	4	0	3.862
8	G8 3	3	30	3.188
8	G8 3	4	30	3.188
8	G8 4	5	100	10.993
8	G8 4	5	0	10.638
8	G8 4	5	30	10.143
8	G8 4	8	0	9.788
8	G8 4	8	30	9.577
8	G8 4	7	0	7.447
8	G8 4	7	30	7.346
8	G8 4	6	0	6.2
8	G8 4	6	30	5.58
8	G8 4	4	100	5.301
8	G8 4	8	100	4.88
8	G8 4	1	100	4.352
8	G8 4	2	100	3.514
8	G8 4	7	100	3.514
8	G8 4	1	0	3.494
8	G8 4	2	0	3.494
8	G8 4	3	100	2.983
8	G8 4	6	100	2.983
8	G8 4	1	30	1.909
8	G8 4	2	30	1.909
8	G8 4	3	30	1.739
8	G8 4	4	30	1.739
8	G8 4	3	0	1.706
8	G8 4	4	0	1.706
8	G8 5	1	100	14.875
8	G8 5	7	100	14.496
8	G8 5	1	30	12.788
8	G8 5	6	100	11.436
8	G8 5	1	0	10.187
8	G8 5	5	100	10.178
8	G8 5	8	100	10.178
8	G8 5	5	0	7.535
8	G8 5	8	0	7.535
8	G8 5	5	30	7.385
8	G8 5	8	30	7.385
8	G8 5	2	100	7.247
8	G8 5	4	0	6.249
8	G8 5	4	30	6.027
8	G8 5	2	30	5.736
8	G8 5	3	30	5.736
8	G8 5	2	0	5.438
8	G8 5	3	0	5.438
8	G8 5	6	0	3.761
8	G8 5	7	0	3.761
8	G8 5	3	100	3.661
8	G8 5	4	100	3.661
8	G8 5	6	30	3.283
8	G8 5	7	30	3.283
8	G8 6	8	0	8.732
8	G8 6	8	30	8.731
8	G8 6	7	100	7.981
8	G8 6	1	0	7.839
8	G8 6	1	30	7.107
8	G8 6	2	100	6.213
8	G8 6	8	100	6.213
8	G8 6	7	0	6.154
8	G8 6	6	100	6.062
8	G8 6	7	30	5.996
8	G8 6	6	30	5.65
8	G8 6	6	0	5.435
8	G8 6	4	30	4.565
8	G8 6	5	30	4.565
8	G8 6	4	0	4.517
8	G8 6	5	0	4.517
8	G8 6	4	100	4.509
8	G8 6	5	100	4.509
8	G8 6	1	100	4.267
8	G8 6	3	100	4.267
8	G8 6	2	0	3.628
8	G8 6	3	0	3.628
8	G8 6	2	30	2.98
8	G8 6	3	30	2.98
8	G8 7	8	0	12.091
8	G8 7	8	30	9.366
8	G8 7	3	30	5.642
8	G8 7	3	0	5.078
8	G8 7	4	30	4.96
8	G8 7	4	0	4.946
8	G8 7	1	0	4.508
8	G8 7	2	0	4.508
8	G8 7	1	30	4.497
8	G8 7	2	30	4.497
8	G8 7	2	100	4.398
8	G8 7	4	100	3.832
8	G8 7	8	100	3.832
8	G8 7	5	0	3.522
8	G8 7	5	100	3.478
8	G8 7	5	30	3.428
8	G8 7	6	30	3.332
8	G8 7	7	30	3.332
8	G8 7	6	100	3.225
8	G8 7	7	100	3.225
8	G8 7	6	0	3.177
8	G8 7	7	0	3.177
8	G8 7	1	100	2.153
8	G8 7	3	100	2.153
8	G8 8	1	100	12.949
8	G8 8	2	100	7.915
8	G8 8	1	30	7.855
8	G8 8	1	0	6.289
8	G8 8	7	100	6.087
8	G8 8	8	30	5.32
8	G8 8	8	0	5.229
8	G8 8	2	30	5.21
8	G8 8	2	0	5.128
8	G8 8	3	30	4.889
8	G8 8	4	30	4.889
8	G8 8	3	100	4.809
8	G8 8	5	0	4.392
8	G8 8	5	30	4.362
8	G8 8	4	100	3.981
8	G8 8	8	100	3.981
8	G8 8	3	0	3.963
8	G8 8	4	0	3.963
8	G8 8	6	0	3.632
8	G8 8	7	0	3.632
8	G8 8	6	30	3.407
8	G8 8	7	30	3.407
8	G8 8	5	100	2.638
8	G8 8	6	100	2.638
8	G8 9	1	100	10.255
8	G8 9	7	0	5.664
8	G8 9	8	0	5.664
8	G8 9	7	100	5.595
8	G8 9	8	100	5.595
8	G8 9	7	30	5.568
8	G8 9	8	30	5.568
8	G8 9	2	100	5.229
8	G8 9	1	0	5.092
8	G8 9	2	0	4.728
8	G8 9	1	30	4.481
8	G8 9	2	30	4.481
8	G8 9	6	100	4.154
8	G8 9	6	30	4.016
8	G8 9	6	0	3.816
8	G8 9	3	100	2.104
8	G8 9	3	0	2.006
8	G8 9	3	30	1.964
8	G8 9	4	0	1.625
8	G8 9	5	0	1.625
8	G8 9	4	30	1.593
8	G8 9	5	30	1.593
8	G8 9	4	100	1.574
8	G8 9	5	100	1.574
